# Mapping and modeling the genomic basis of differential RNA isoform expression at single-cell resolution with LR-Split-seq

**DOI:** 10.1101/2021.04.26.441522

**Authors:** Elisabeth Rebboah, Fairlie Reese, Katherine Williams, Gabriela Balderrama-Gutierrez, Cassandra McGill, Diane Trout, Isaryhia Rodriguez, Heidi Liang, Barbara J. Wold, Ali Mortazavi

**Author notes:** These authors contributed equally to this work (Elisabeth Rebboah, Fairlie Reese).

## Abstract

Alternative RNA isoforms are defined by promoter choice, alternative splicing, and polyA site selection. Although differential isoform expression is known to play a large regulatory role in eukaryotes, it has proved challenging to study with standard short-read RNA-seq because of the uncertainties it leaves about the full-length structure and precise termini of transcripts. The rise in throughput and quality of long-read sequencing now makes it possible, in principle, to unambiguously identify most transcript isoforms from beginning to end. However, its application to single-cell RNA-seq has been limited by throughput and expense. Here, we develop and characterize long-read Split-seq (LR-Split-seq), which uses a combinatorial barcoding-based method for sequencing single cells and nuclei with long reads. We show that LR-Split-seq can associate isoforms with cell types with relative economy and design flexibility. We characterize LR-Split-seq for whole cells and nuclei by using the well-studied mouse C2C12 system in which mononucleated myoblast cells differentiate and fuse into multinucleated myotubes. We show that the overall results are reproducible when comparing long- and short-read data from the same cell or nucleus. We find substantial evidence of differential isoform expression during differentiation including alternative transcription start site (TSS) usage. We integrate the resulting isoform expression dynamics with snATAC-seq chromatin accessibility to validate TSS-driven isoform choices. LR-Split-seq provides an affordable method for identifying cluster-specific isoforms in single cells that can be further quantified with companion deep short-read scRNA-seq from the same cell populations.
