## Supplementary material for "Mapping and modeling the genomic basis of differential RNA isoform expression at single-cell resolution with LR-Split-seq": Supupplemental Tables: S2_LR_bulk_vs_single-cell _geneType.tsv

Gene_Type	Only_in_sc/sn	Only_in_bulk
antisense	0.920179804	0.995012228
bidirectional_promoter_lncRNA	0.997392805	0.942673657
IG_C_gene	NA	0.531560918
lincRNA	0.709203481	0.998854609
macro_lncRNA	NA	0.810072376
miRNA	1.19E-63	1
misc_RNA	9.77E-15	1
Mt_rRNA	NA	0.963936778
Mt_tRNA	NA	0.348784911
polymorphic_pseudogene	NA	0.531560918
processed_pseudogene	3.47E-42	1
processed_transcript	0.255642868	0.999193548
protein_coding	1	0
ribozyme	0.358230507	0.998700782
rRNA	0.000484554	0.999999948
scaRNA	0.000240783	0.999999993
sense_intronic	1.12E-46	1
sense_overlapping	0.358230507	0.976514142
snoRNA	3.42E-40	1
snRNA	3.73E-21	1
TEC	0	1
TR_C_gene	NA	0.810072376
TR_V_gene	NA	0.905502089
transcribed_processed_pseudogene	0.009331576	0.999999987
transcribed_unitary_pseudogene	NA	0.656207975
transcribed_unprocessed_pseudogene	0.773571016	0.433565215
unprocessed_pseudogene	0.000824132	0.99999432
