## Supplementary material for "Mapping and modeling the genomic basis of differential RNA isoform expression at single-cell resolution with LR-Split-seq": Supupplemental Tables: S3_mb_pax7_iso_die.tsv

	p_val	dpi	adj_p_val
Soat1	5.453341843117681e-06	117.37089538574219	8.647442065515181e-05
Vim	6.271408702967667e-06	37.545658111572266	8.701579575367638e-05
Lmna	2.582530085693143e-14	44.184913635253906	9.55536131706463e-13
Ube2d3	0.004753018255111302	73.78581237792969	0.026379251315867727
Git2	0.0001948052353241083	20.370370864868164	0.0014415587413984013
Bhlhe40	3.682198088620834e-05	139.2045440673828	0.00037156726166992054
Gpi1	0.0001619489777834162	110.25640869140625	0.0013173982464502161
Snrnp70	0.0014746975269704773	95.65435028076172	0.009628907381983706
3110039I08Rik	0.00016615833739011733	19.983110427856445	0.0013173982464502161
Pkm	2.1416084743262433e-12	41.3736572265625	4.75437081300426e-11
Nedd4	4.9542198963376246e-05	102.93061828613281	0.00045826534041123025
Eef1a1	1.088447380603747e-22	48.8625373840332	1.208176592470159e-20
Sparc	2.130890955205756e-15	67.5510025024414	1.1826444801391944e-13
Npepps	0.000612597918231088	40.12066650390625	0.004249898057728173
Calm1	4.210529879188293e-06	53.67329406738281	7.789480276498342e-05
Map1b	3.0358796694092997e-05	39.4202880859375	0.0003369826433044323
Pabpc1	0.004660050340122393	78.01248168945312	0.026379251315867727
Atf4	0.0021150958354786056	94.19703674316406	0.0130430909854514
Pcdhgc3	0.005252675519413996	73.7735824584961	0.027764142031188266
Cfl1	1.1313659856346352e-05	48.59307861328125	0.00013953513822827167
Bgn	8.603932942381901e-13	93.97671508789062	2.3875913915109775e-11
