## Supplementary material for "Mapping and modeling the genomic basis of differential RNA isoform expression at single-cell resolution with LR-Split-seq": Supupplemental Tables: S4_mb_myog_iso_die.tsv

	p_val	dpi	adj_p_val
Tnnt2	4.4323399825376835e-07	70.9150390625	6.980935472496852e-06
Lmna	6.560371151190612e-05	76.86471557617188	0.0005904334036071551
Tpm2	1.6033354294745183e-06	97.80702209472656	2.020202641137893e-05
Actb	3.0764464560568365e-15	46.27330017089844	1.9381612673158072e-13
Snrnp70	0.0001434318303411	94.3722915649414	0.0010040228123877001
Nav2	8.439363924348433e-05	54.02504348754883	0.0006645999090424392
Ankrd10	0.007328632177595099	94.11764526367188	0.03551567901449933
3110039I08Rik	3.0347071375965606e-08	38.93048095703125	6.372884988952777e-07
Pkm	1.8065286260271296e-08	44.706993103027344	5.690565171985459e-07
Nedd4	5.6059350611313135e-05	123.76394653320312	0.0005886231814187879
Map1b	0.004428015776151396	17.753623962402344	0.02536045399068527
Nisch	0.00036874759262696486	76.60098266601562	0.0023231098335498787
Vegfa	0.005208231478450513	19.032257080078125	0.027343215261865197
