## Supplementary material for "Mapping and modeling the genomic basis of differential RNA isoform expression at single-cell resolution with LR-Split-seq": Supupplemental Tables: S12_mb_pax7_tss_die.tsv

	p_val	dpi	adj_p_val
Anxa6	1.3209437062101462e-06	75.85034942626953	4.491208601114497e-05
Calm1	0.003019391088267822	34.75065612792969	0.027375812533628256
Calr	0.00022004748427443703	81.497802734375	0.002850138843935565
Cbx5	0.004950674854534264	65.66666412353516	0.03960539883627411
Cdc42ep3	7.3329786212531224e-06	115.65217590332031	0.00016621418208173744
Col1a2	0.00015233276975760502	40.680999755859375	0.0021807638617930823
Col3a1	0.0018615408137847287	32.02988792029887	0.01875330004997949
Crebbp	0.0028381488636017773	44.59691252144083	0.026619878996540808
Ctnnb1	0.005916348994756284	37.762237548828125	0.04126274170701819
Eif3a	3.9571120406815944e-05	62.92458724975586	0.0006938428737559246
Eno1b	6.017332293364836e-11	89.2107925415039	3.4307920982548306e-09
Gm13394	4.0719269235542983e-13	79.13850402832031	5.537820616033846e-11
Golgb1	0.005260773139286246	69.36508178710938	0.03974806371905163
Hsp90ab1	2.7546885985547417e-07	51.08058547973633	1.0703932840098426e-05
Hsp90b1	1.131078622055471e-05	41.95811462402344	0.00021975241799934865
Igfbp5	1.1458403428338344e-07	63.692352294921875	5.194476220846716e-06
Kif5b	0.0006929656172035578	32.910321489001696	0.008195071646929031
Map1b	6.437659991005788e-12	114.61131286621094	5.836811725178581e-10
Mbtps1	3.6700131407612266e-06	111.66667175292969	9.982435742870537e-05
Myh9	0.002630439269473399	18.44512176513672	0.025552838617741592
Nedd4	0.0002141010460247899	74.21568298339844	0.002850138843935565
Phldb2	5.181214413092188e-06	70.80200958251953	0.00012811730185100683
Plec	0.0009805859215860089	32.09626770019531	0.010668774826855775
Ppp4r3a	0.005661529447061268	39.072166442871094	0.04126274170701819
Prune2	0.004689546473735845	89.64059448242188	0.03865323154109545
Ptprs	0.003891021778616029	72.7464828491211	0.03414057818656645
Rbm26	0.0051111724565675466	24.53415870666504	0.03972111166246779
Rpl3-ps1	0.0006845405151056082	74.94158935546875	0.008195071646929031
Setd5	4.081428669152497e-05	130.27777099609375	0.0006938428737559246
Sf3b1	2.180182071644495e-06	83.42720031738281	6.588994705414473e-05
Sfpq	0.004248148281769619	53.60359573364258	0.03610926039504176
Soat1	9.32502408778858e-06	17.052974700927734	0.0001951081962983457
Sparc	1.5775560322596152e-14	76.98918151855469	4.290952407746153e-12
Svil	0.006925575223348458	74.21052551269531	0.04648087359551459
Tcf12	0.005904797832889886	45.861601085481695	0.04126274170701819
U2surp	0.000947766510690282	53.846153259277344	0.010668774826855775
Xist	0.007006308152265066	58.17109680175781	0.04648087359551459
Zbtb20	0.0016939307414663228	60.215049743652344	0.0177211216030323
mt-Rnr2	6.306603121791968e-11	17.646116256713867	3.4307920982548306e-09
