## Supplementary material for "Mapping and modeling the genomic basis of differential RNA isoform expression at single-cell resolution with LR-Split-seq": Supupplemental Tables: S13_mb_myog_tss_die.tsv

	p_val	dpi	adj_p_val
Arhgef2	0.0007284770693578379	48.96104431152344	0.005402871597737298
Atxn7l3b	0.011357689479915183	26.58536148071289	0.04594701653238415
Cbx5	8.925169688846033e-06	101.27273559570312	0.00013239001705121618
Ccar1	2.3648050427532277e-09	55.43830871582031	7.015588293501242e-08
Ddx5	0.00703598385015096	18.79881477355957	0.03697740743726
Dst	0.008334793341765323	18.02961335216868	0.03804085166241609
Gas1	0.00618655936899991	42.47863006591797	0.034412736490062
Gm13394	3.935010537986016e-06	17.777067184448242	7.004318757615108e-05
Gm22123	0.0017565701467488308	11.047459602355957	0.011204506700945822
Gm28006	0.008630594782558704	37.34042739868164	0.038406146782386234
Gm49759	0.00410301691739755	46.41025924682617	0.024344567043225466
Golga4	0.00027579013949468126	51.82926940917969	0.002454532241502663
Hnrnpu	4.0470228800808456e-05	23.66085433959961	0.0004502312954089941
Hsp90aa1	2.1463558695472147e-05	67.01878356933594	0.00027289381769957446
Hsp90ab1	2.5376211141628215e-05	49.47631072998047	0.0003011310388806548
Itga7	0.011048930650493418	64.66165924072266	0.04573743385553089
Kif5b	4.1932400267788733e-07	47.725136303816505	8.29329694185155e-06
Macf1	6.544771127994931e-10	26.078714197403666	2.3299385215661953e-08
Myh9	3.259319458036795e-07	28.38753318786621	7.251985794131869e-06
Myo18a	0.00589097733318338	45.280437756497946	0.03382561178408521
Nedd4	0.0004255948252198699	63.57142639160156	0.0034434490404153108
Nfe2l1	6.928770191081954e-06	109.21052551269531	0.00011212009945568981
Nisch	0.001317288887740692	28.87596899224807	0.00901836238530166
Palld	5.578121017928706e-24	85.10000610351562	4.757702209311972e-22
Pkm	8.018599229177481e-24	21.95973777770996	4.757702209311972e-22
Plec	4.445001637384321e-08	56.19047164916992	1.1303004163634415e-06
Prune2	0.0008110777837616275	66.40826416015625	0.0057748738203827876
Rb1	5.473601647095067e-05	58.119659423828125	0.0005731182901076011
Rbfox2	0.00013933871485761275	23.307090759277344	0.001377905069147504
Rbm25	0.00741824852268753	55.48387145996094	0.03697740743726
Rbms1	0.00029522317069650126	86.81034851074219	0.002502367827808439
Rhob	0.0004956205450896848	38.54166793823242	0.0038356720446071253
Sparc	0.007459458064505043	53.35282897949219	0.03697740743726
Srrm1	0.0033428714938331734	51.65300750732422	0.020518314686286374
Svil	0.010809750177084633	84.21052551269531	0.04573743385553089
Syne1	0.0017625066720588932	120.00000762939453	0.011204506700945822
Tnnt2	1.7770664129382175e-15	136.54135131835938	7.907945537575069e-14
Zbed6	0.012620332749839336	42.02380952380952	0.049920427321586705
Zfp106	0.007478576785063821	69.00656127929688	0.03697740743726
mt-Rnr2	3.048955460445374e-28	27.001462936401367	5.427140719592766e-26
