## Supplementary material for "Mapping and modeling the genomic basis of differential RNA isoform expression at single-cell resolution with LR-Split-seq": Supupplemental Tables: S14_tss_log2fc_rna_atac_comparisons.tsv

TSS_coordinates	TSS_ID	Gene_Name	Nreads_supporting_TSS	Log2FC_RNA	Log2FC_ATAC	Marker_Celltype	Comparison
chr2:76982386-76982575	m54284U.200901.184453.48629420.ccs.39680.867	Ttn_12	867	1.9378719	2.549155865	72hrMyog	72hrMyog_vs_MB
chr2:52335718-52335790	m54284U.200831.121835.159385936.ccs.38552.121	Neb_19	121	1.2306033	1.558737903	72hrMyog	72hrMyog_vs_MB
chr7:142576864-142577723	m54284U.200901.184453.131467.ccs.64220.181	Mir675_2	181	1.0668422	1.054541433	72hrMyog	72hrMyog_vs_MB
chr7:142576864-142577723	m54284U.200901.184453.131467.ccs.64220.181	H19_3	181	1.0668422	1.054541433	72hrMyog	72hrMyog_vs_MB
chr1:135836333-135836427	m54284U.200901.184453.63504621.ccs.3500.94	Tnnt2_4	94	1.0426595	1.834492328	72hrMyog	72hrMyog_vs_MB
chr14:31208315-31208336	m54284U.200901.184453.21825768.ccs.21149.41	Tnnc1_1	41	0.7332778	1.724631452	72hrMyog	72hrMyog_vs_MB
chr7:126462992-126463112	m54284U.200901.184453.133235651.ccs.63433.61	Atp2a1_2	61	0.72351545	1.362995162	72hrMyog	72hrMyog_vs_MB
chr4:123613646-123613763	m54284U.200901.184453.77727233.ccs.49260.33	Macf1_44	33	0.6692799	1.275929976	72hrMyog	72hrMyog_vs_MB
chr7:142498813-142498857	m54284U.200831.121835.104465578.ccs.64196.34	Tnnt3_2	34	0.58094215	2.63738947	72hrMyog	72hrMyog_vs_MB
chr7:142577782-142578149	m54284U.200831.121835.105383632.ccs.64221.280	Mir675_1	280	0.57522875	2.058365172	72hrMyog	72hrMyog_vs_MB
chr7:142577782-142578149	m54284U.200831.121835.105383632.ccs.64221.280	H19_2	280	0.57522875	2.058365172	72hrMyog	72hrMyog_vs_MB
chr1:134290003-134290052	m54284U.200831.121835.57869905.ccs.3289.14	Myog_5	14	0.46069136	2.711423087	72hrMyog	72hrMyog_vs_MB
chr1:134193438-134193485	m54284U.200831.121835.141887322.ccs.3280.31	Mybph_1	31	0.44373223	1.39693252	72hrMyog	72hrMyog_vs_MB
chr17:29098349-29098521	m54284U.200901.184453.126682252.ccs.30086.51	Cdkn1a_2	51	0.43509758	1.229868027	72hrMyog	72hrMyog_vs_MB
chr8:123894740-123894756	m54284U.200901.184453.67634095.ccs.68314.35	Acta1_1	35	0.4199824	3.809304187	72hrMyog	72hrMyog_vs_MB
chr13:46418474-46418503	m54284U.200901.184453.147982147.ccs.18571.3	Rbm24_2	3	0.37811753	2.695951089	72hrMyog	72hrMyog_vs_MB
chr6:24597766-24597862	m54284U.200831.121835.160106154.ccs.56518.20	Lmod2_1	20	0.36707315	4.330143243	72hrMyog	72hrMyog_vs_MB
chr13:46502071-46502177	m54284U.200831.121835.43320789.ccs.18577.17	Cap2_2	17	0.32133827	1.774306097	72hrMyog	72hrMyog_vs_MB
chr7:29125091-29125183	m54284U.200901.184453.57738094.ccs.60790.16	Ryr1_18	16	0.29039156	1.324879753	72hrMyog	72hrMyog_vs_MB
chr3:116861646-116861691	m54284U.200831.121835.172361213.ccs.45806.47	Frrs1_1	47	-0.26793507	-0.971138521	MB	72hrMyog_vs_MB
chr2:152626937-152627018	m54284U.200901.184453.171180698.ccs.41755.44	Rem1_1	44	-0.26934642	-1.76331113	MB	72hrMyog_vs_MB
chr15:25413732-25413800	m54284U.200901.184453.115935389.ccs.23384.64	Basp1_1	64	-0.27136365	-1.318865531	MB	72hrMyog_vs_MB
chr17:56303336-56303452	m54284U.200901.184453.20645045.ccs.31292.45	Uhrf1_2	45	-0.2722865	-2.259203343	MB	72hrMyog_vs_MB
chr4:126178063-126178230	m54284U.200901.184453.43256486.ccs.49342.42	Thrap3_1	42	-0.27441084	-0.978572141	MB	72hrMyog_vs_MB
chr8:128359254-128359397	m54284U.200831.121835.20383907.ccs.68412.33	Nrp1_1	33	-0.27564457	-1.563685043	MB	72hrMyog_vs_MB
chr8:128359254-128359397	m54284U.200831.121835.20383907.ccs.68412.33	Mir1903_1	33	-0.27564457	-1.563685043	MB	72hrMyog_vs_MB
chr8:79673156-79673477	m54284U.200831.121835.84019163.ccs.66309.38	Otud4_2	38	-0.280235	-0.904569747	MB	72hrMyog_vs_MB
chr16:24448085-24448208	m54284U.200831.121835.162400605.ccs.27494.47	Lpp_4	47	-0.28236634	-0.935970721	MB	72hrMyog_vs_MB
chr10:77166465-77166609	m54284U.200901.184453.65734630.ccs.7020.68	Col18a1_4	68	-0.28779092	-0.899898027	MB	72hrMyog_vs_MB
chr3:107756639-107756777	m54284U.200901.184453.130418039.ccs.45608.38	Csf1_2	38	-0.28780437	-0.929537745	MB	72hrMyog_vs_MB
chr1:62703287-62703536	m54284U.200831.121835.101057412.ccs.1473.63	Nrp2_2	63	-0.29026607	-0.932858077	MB	72hrMyog_vs_MB
chr18:52529596-52529777	m54284U.200901.184453.151914375.ccs.33465.66	Lox_1	66	-0.2903176	-1.295868261	MB	72hrMyog_vs_MB
chr11:69045643-69045787	m54284U.200901.184453.7342383.ccs.11191.47	Aurkb_1	47	-0.2984616	-0.916590925	MB	72hrMyog_vs_MB
chr6:135065609-135065753	m54284U.200901.184453.120980648.ccs.59405.50	Gprc5a_1	50	-0.30051428	-1.914068279	MB	72hrMyog_vs_MB
chr16:52452625-52452776	m54284U.200901.184453.99550440.ccs.28144.17	Alcam_3	17	-0.30076796	-1.016117593	MB	72hrMyog_vs_MB
chr11:117266424-117266577	m54284U.200901.184453.156960131.ccs.14378.66	Sept9_2	66	-0.30109954	-0.980073536	MB	72hrMyog_vs_MB
chr11:117825767-117825867	m54284U.200831.121835.73008717.ccs.14422.47	Tk1_2	47	-0.30577156	-1.974513727	MB	72hrMyog_vs_MB
chr7:99268341-99268405	m54284U.200901.184453.152240710.ccs.62453.62	Map6_2	62	-0.31115425	-0.966890907	MB	72hrMyog_vs_MB
chr7:24462479-24462515	m54284U.200901.184453.72089729.ccs.60349.43	Plaur_1	43	-0.311313	-2.167800654	MB	72hrMyog_vs_MB
chr13:21780590-21780626	m54284U.200901.184453.94568528.ccs.18165.49	Hist1h1b_1	49	-0.31858602	-1.078957277	MB	72hrMyog_vs_MB
chr17:56040326-56040527	m54284U.200831.121835.125437169.ccs.31239.62	Chaf1a_1	62	-0.3192046	-1.065263116	MB	72hrMyog_vs_MB
chr2:131186957-131187104	m54284U.200901.184453.72025412.ccs.41408.62	Cdc25b_1	62	-0.3281481	-0.965762017	MB	72hrMyog_vs_MB
chr8:75109557-75109625	m54284U.200901.184453.50530694.ccs.66191.50	Mcm5_1	50	-0.33170232	-1.302924653	MB	72hrMyog_vs_MB
chr9:65890311-65890422	m54284U.200901.184453.22939602.ccs.70539.47	Pclaf_1	47	-0.33511886	-1.219040385	MB	72hrMyog_vs_MB
chr6:137519775-137519918	m54284U.200901.184453.33686022.ccs.59472.52	Eps8_4	52	-0.3387065	-1.787933884	MB	72hrMyog_vs_MB
chr6:116173630-116173665	m54284U.200901.184453.178980800.ccs.58722.49	Gm8203_1	49	-0.33953497	-1.401024404	MB	72hrMyog_vs_MB
chr2:35256358-35256452	m54284U.200831.121835.179241719.ccs.38085.80	Gsn_1	80	-0.35689434	-1.163240565	MB	72hrMyog_vs_MB
chrX:7671303-7671378	m54284U.200831.121835.152372062.ccs.72982.51	Plp2_1	51	-0.36580646	-1.401468413	MB	72hrMyog_vs_MB
chr13:99516476-99516703	m54284U.200901.184453.48695442.ccs.19946.203	Map1b_1	203	-0.36581078	-1.028844972	MB	72hrMyog_vs_MB
chr10:127621082-127621169	m54284U.200901.184453.43321213.ccs.8744.67	Lrp1_8	67	-0.3801874	-1.329580134	MB	72hrMyog_vs_MB
chr7:130936165-130936298	m54284U.200901.184453.147524158.ccs.63870.70	Htra1_1	70	-0.38311097	-0.925556364	MB	72hrMyog_vs_MB
chr10:127620676-127621010	m54284U.200901.184453.147259824.ccs.8743.126	Lrp1_7	126	-0.38845092	-1.4862624	MB	72hrMyog_vs_MB
chr15:79834207-79834345	m54284U.200901.184453.40044255.ccs.25078.67	Npcd_2	67	-0.3896004	-1.404671084	MB	72hrMyog_vs_MB
chr15:79834207-79834345	m54284U.200901.184453.40044255.ccs.25078.67	Cbx6_3	67	-0.3896004	-1.404671084	MB	72hrMyog_vs_MB
chr9:103305161-103305332	m54284U.200901.184453.121374591.ccs.71775.66	Topbp1_2	66	-0.3916372	-1.036980374	MB	72hrMyog_vs_MB
chr8:70493115-70493346	m54284U.200901.184453.123208884.ccs.65914.65	Crlf1_2	65	-0.40259585	-1.159733076	MB	72hrMyog_vs_MB
chr8:95020751-95020959	m54284U.200901.184453.58459052.ccs.67302.54	Adgrg3_1	54	-0.43225148	-2.283028076	MB	72hrMyog_vs_MB
chr5:137072268-137072290	m54284U.200901.184453.141296212.ccs.55519.80	Serpine1_1	80	-0.4372419	-1.236398166	MB	72hrMyog_vs_MB
chr19:5447865-5448001	m54284U.200831.121835.18809700.ccs.34541.63	Fosl1_2	63	-0.43858397	-1.43710576	MB	72hrMyog_vs_MB
chr1:128359597-128359708	m54284U.200901.184453.63178969.ccs.3020.87	Mcm6_1	87	-0.44758338	-1.26112019	MB	72hrMyog_vs_MB
chr9:95637465-95637782	m54284U.200901.184453.98961971.ccs.71519.76	Pcolce2_1	76	-0.45359558	-1.509838289	MB	72hrMyog_vs_MB
chr9:43239746-43239909	m54284U.200831.121835.118556433.ccs.69424.76	Oaf_2	76	-0.46154794	-1.483250597	MB	72hrMyog_vs_MB
chr15:10714555-10714850	m54284U.200831.121835.13371009.ccs.23288.84	Rai14_1	84	-0.4737944	-0.999888704	MB	72hrMyog_vs_MB
chr5:96793361-96793518	m54284U.200831.121835.160500113.ccs.53397.101	Anxa3_1	101	-0.5180018	-1.10518868	MB	72hrMyog_vs_MB
chr12:112588747-112588853	m54284U.200901.184453.95160132.ccs.17435.88	Inf2_1	88	-0.5332408	-1.600978576	MB	72hrMyog_vs_MB
chr3:95739537-95739606	m54284U.200831.121835.54134376.ccs.44911.139	Ecm1_1	139	-0.5360764	-0.967443099	MB	72hrMyog_vs_MB
chr2:92915057-92915163	m54284U.200901.184453.138806430.ccs.40129.115	Syt13_1	115	-0.5438285	-1.501283851	MB	72hrMyog_vs_MB
chr3:57294796-57294966	m54284U.200901.184453.107415822.ccs.43703.120	Tm4sf1_2	120	-0.5510611	-1.020811926	MB	72hrMyog_vs_MB
chr13:89742200-89742623	m54284U.200901.184453.154339735.ccs.19656.108	Vcan_3	108	-0.56216794	-1.289071012	MB	72hrMyog_vs_MB
chr7:25788389-25788712	m54284U.200831.121835.52038149.ccs.60521.171	Axl_1	171	-0.5798001	-1.890904661	MB	72hrMyog_vs_MB
chr16:37777006-37777124	m54284U.200831.121835.62784928.ccs.27876.134	Fstl1_1	134	-0.62316585	-1.084689389	MB	72hrMyog_vs_MB
chr15:74094328-74094465	m54284U.200901.184453.48761320.ccs.24501.82	Gm15387_2	82	-0.6461868	-0.986275814	MB	72hrMyog_vs_MB
chr15:99591096-99591330	m54284U.200901.184453.157680809.ccs.26156.152	Aqp5_2	152	-0.6733338	-1.970260647	MB	72hrMyog_vs_MB
chr2:36230462-36230674	m54284U.200831.121835.36700659.ccs.38140.187	Ptgs1_2	187	-0.6734999	-0.943470731	MB	72hrMyog_vs_MB
chr14:33250388-33250721	m54284U.200831.121835.68814928.ccs.21244.161	Arhgap22_1	161	-0.73274654	-1.019211217	MB	72hrMyog_vs_MB
chr2:30062026-30062250	m54284U.200901.184453.136251482.ccs.37594.171	Set_1	171	-0.7771753	-0.916955868	MB	72hrMyog_vs_MB
chr10:120475979-120476362	m54284U.200901.184453.159843137.ccs.8428.175	Hmga2_1	175	-0.78546226	-1.679556295	MB	72hrMyog_vs_MB
chr13:13437573-13437909	m54284U.200831.121835.137036030.ccs.17944.227	Nid1_1	227	-0.7879904	-1.088417755	MB	72hrMyog_vs_MB
chr15:76195504-76195762	m54284U.200901.184453.123210291.ccs.24630.205	Plec_4	205	-0.7891399	-1.503203383	MB	72hrMyog_vs_MB
chr1:172500236-172500303	m54284U.200901.184453.69928267.ccs.4715.214	Tagln2_1	214	-0.83656746	-1.248588885	MB	72hrMyog_vs_MB
chr3:90603767-90603914	m54284U.200831.121835.127404061.ccs.44718.136	S100a4_1	136	-0.8867168	-0.923015421	MB	72hrMyog_vs_MB
chr17:84187661-84187948	m54284U.200901.184453.98829869.ccs.32064.265	Zfp36l2_1	265	-0.920268	-1.042276581	MB	72hrMyog_vs_MB
chr7:144939555-144939926	m54284U.200831.121835.27855429.ccs.64457.344	Ccnd1_1	344	-1.0291442	-1.379034713	MB	72hrMyog_vs_MB
chr5:142960352-142960771	m54284U.200901.184453.156763772.ccs.55864.390	Fscn1_2	390	-1.0302188	-1.030914577	MB	72hrMyog_vs_MB
chr19:8989130-8989398	m54284U.200901.184453.63636461.ccs.35055.538	Ahnak_1	538	-1.1250699	-1.048116451	MB	72hrMyog_vs_MB
chr2:113758511-113758839	m54284U.200901.184453.9110781.ccs.40446.360	Grem1_1	360	-1.1621586	-2.043774731	MB	72hrMyog_vs_MB
chr2:13574277-13575052	m54284U.200901.184453.4063930.ccs.36877.2359	Vim_1	2359	-1.7919595	-0.978968609	MB	72hrMyog_vs_MB
chr5:104435102-104435249	m54284U.200901.184453.20579600.ccs.53615.1820	Spp1_1	1820	-1.8287792	-0.959868657	MB	72hrMyog_vs_MB
chr5:104435102-104435249	m54284U.200901.184453.20579600.ccs.53615.1820	Gm42793_2	1820	-1.8287792	-0.959868657	MB	72hrMyog_vs_MB
chr7:142576864-142577723	m54284U.200901.184453.131467.ccs.64220.181	Mir675_2	181	0.8724854	0.737172291	72hrPax7	72hrPax7_vs_MB
chr7:142576864-142577723	m54284U.200901.184453.131467.ccs.64220.181	H19_3	181	0.8724854	0.737172291	72hrPax7	72hrPax7_vs_MB
chr7:142577782-142578149	m54284U.200831.121835.105383632.ccs.64221.280	Mir675_1	280	0.5956755	1.410540632	72hrPax7	72hrPax7_vs_MB
chr7:142577782-142578149	m54284U.200831.121835.105383632.ccs.64221.280	H19_2	280	0.5956755	1.410540632	72hrPax7	72hrPax7_vs_MB
chr1:72874543-72874746	m54284U.200901.184453.28117517.ccs.1744.33	Igfbp5_3	33	0.53423756	0.792383854	72hrPax7	72hrPax7_vs_MB
chr15:10952334-10952368	m54284U.200831.121835.92143809.ccs.23289.20	C1qtnf3_3	20	0.31512716	1.781815109	72hrPax7	72hrPax7_vs_MB
chr17:56303336-56303452	m54284U.200901.184453.20645045.ccs.31292.45	Uhrf1_2	45	-0.24473077	-1.173948566	MB	72hrPax7_vs_MB
chr8:79673156-79673477	m54284U.200831.121835.84019163.ccs.66309.38	Otud4_2	38	-0.24522166	-0.624905261	MB	72hrPax7_vs_MB
chr15:96641451-96641627	m54284U.200901.184453.60228198.ccs.25820.44	Slc38a1_4	44	-0.2453248	-1.060734043	MB	72hrPax7_vs_MB
chr6:135065609-135065753	m54284U.200901.184453.120980648.ccs.59405.50	Gprc5a_1	50	-0.25526458	-1.334819339	MB	72hrPax7_vs_MB
chr15:96642251-96642416	m54284U.200901.184453.75497789.ccs.25822.39	Slc38a1_3	39	-0.25668946	-1.391796301	MB	72hrPax7_vs_MB
chr12:84876434-84876563	m54284U.200901.184453.41681986.ccs.16514.62	Ltbp2_3	62	-0.25853723	-0.722114117	MB	72hrPax7_vs_MB
chr9:14614865-14615065	m54284U.200901.184453.80806715.ccs.68583.35	Amotl1_2	35	-0.25972348	-0.648207022	MB	72hrPax7_vs_MB
chr3:107756639-107756777	m54284U.200901.184453.130418039.ccs.45608.38	Csf1_2	38	-0.26205158	-0.838071153	MB	72hrPax7_vs_MB
chr14:7867634-7867767	m54284U.200831.121835.36440703.ccs.20432.53	Flnb_2	53	-0.26208377	-1.208291572	MB	72hrPax7_vs_MB
chr6:72549420-72549471	m54284U.200901.184453.8978507.ccs.57658.45	Capg_1	45	-0.26493117	-0.70693344	MB	72hrPax7_vs_MB
chr1:74016349-74016485	m54284U.200901.184453.97848000.ccs.1787.51	Tns1_4	51	-0.26560286	-0.911031552	MB	72hrPax7_vs_MB
chr13:13508736-13508823	m54284U.200831.121835.179963679.ccs.17971.35	Nid1_2	35	-0.26567551	-0.695559361	MB	72hrPax7_vs_MB
chr11:117825767-117825867	m54284U.200831.121835.73008717.ccs.14422.47	Tk1_2	47	-0.26941845	-1.04827671	MB	72hrPax7_vs_MB
chr18:43477672-43477856	m54284U.200901.184453.137365278.ccs.33361.48	Eif3j2_2	48	-0.27627409	-0.713523757	MB	72hrPax7_vs_MB
chr18:43477672-43477856	m54284U.200901.184453.137365278.ccs.33361.48	Gm27325_1	48	-0.27627409	-0.713523757	MB	72hrPax7_vs_MB
chr8:57652884-57653073	m54284U.200831.121835.88932995.ccs.65663.52	Galnt7_1	52	-0.28680974	-1.005090633	MB	72hrPax7_vs_MB
chr8:57652884-57653073	m54284U.200831.121835.88932995.ccs.65663.52	4930412F12Rik_1	52	-0.28680974	-1.005090633	MB	72hrPax7_vs_MB
chr8:94772203-94772241	m54284U.200901.184453.8979171.ccs.67272.42	Cx3cl1_1	42	-0.2868176	-0.696551657	MB	72hrPax7_vs_MB
chr11:75656117-75656177	m54284U.200831.121835.58919447.ccs.11876.63	Myo1c_1	63	-0.29153976	-0.678381028	MB	72hrPax7_vs_MB
chr16:52452625-52452776	m54284U.200901.184453.99550440.ccs.28144.17	Alcam_3	17	-0.30076796	-0.833018885	MB	72hrPax7_vs_MB
chr17:27556768-27556898	m54284U.200901.184453.62981522.ccs.29925.43	Hmga1_1	43	-0.30567634	-0.77010343	MB	72hrPax7_vs_MB
chr7:122159449-122159594	m54284U.200901.184453.130681628.ccs.63271.64	Plk1_1	64	-0.30663916	-0.622948259	MB	72hrPax7_vs_MB
chr10:127621082-127621169	m54284U.200901.184453.43321213.ccs.8744.67	Lrp1_8	67	-0.3077753	-0.730525374	MB	72hrPax7_vs_MB
chr7:24370236-24370480	m54284U.200901.184453.112199634.ccs.60338.66	Kcnn4_1	66	-0.31048098	-1.119723791	MB	72hrPax7_vs_MB
chr7:24462479-24462515	m54284U.200901.184453.72089729.ccs.60349.43	Plaur_1	43	-0.311313	-0.890976681	MB	72hrPax7_vs_MB
chr17:56040326-56040527	m54284U.200831.121835.125437169.ccs.31239.62	Chaf1a_1	62	-0.3192046	-0.661068769	MB	72hrPax7_vs_MB
chr1:162704413-162704755	m54284U.200901.184453.9175570.ccs.4374.97	Prrc2c_9	97	-0.32011437	-0.671427462	MB	72hrPax7_vs_MB
chr8:75109557-75109625	m54284U.200901.184453.50530694.ccs.66191.50	Mcm5_1	50	-0.33170232	-1.242862207	MB	72hrPax7_vs_MB
chr7:114706158-114706241	m54284U.200901.184453.90966268.ccs.63031.60	Gm15500_3	60	-0.33350703	-0.707063746	MB	72hrPax7_vs_MB
chr9:65890311-65890422	m54284U.200901.184453.22939602.ccs.70539.47	Pclaf_1	47	-0.33511886	-0.802010014	MB	72hrPax7_vs_MB
chr6:137519775-137519918	m54284U.200901.184453.33686022.ccs.59472.52	Eps8_4	52	-0.3387065	-0.788714955	MB	72hrPax7_vs_MB
chr3:109123115-109123253	m54284U.200831.121835.58000518.ccs.45704.54	Slc25a24_2	54	-0.34047005	-0.820946908	MB	72hrPax7_vs_MB
chr11:119547728-119547781	m54284U.200831.121835.82575590.ccs.14537.64	Nptx1_1	64	-0.34136453	-1.15245855	MB	72hrPax7_vs_MB
chr7:99268341-99268405	m54284U.200901.184453.152240710.ccs.62453.62	Map6_2	62	-0.35171857	-0.658256446	MB	72hrPax7_vs_MB
chr12:31265243-31265323	m54284U.200831.121835.173080845.ccs.15264.58	Lamb1_11	58	-0.35418537	-0.913153466	MB	72hrPax7_vs_MB
chr8:70493115-70493346	m54284U.200901.184453.123208884.ccs.65914.65	Crlf1_2	65	-0.36024264	-0.860717985	MB	72hrPax7_vs_MB
chr2:122611224-122611307	m54284U.200901.184453.3606159.ccs.40953.83	Gatm_1	83	-0.36168188	-0.645600188	MB	72hrPax7_vs_MB
chr1:162710393-162710833	m54284U.200831.121835.56298328.ccs.4388.169	Prrc2c_1	169	-0.36482814	-0.628528127	MB	72hrPax7_vs_MB
chrX:7671303-7671378	m54284U.200831.121835.152372062.ccs.72982.51	Plp2_1	51	-0.36580646	-1.001274223	MB	72hrPax7_vs_MB
chr18:53417941-53418065	m54284U.200901.184453.35784055.ccs.33477.78	Ppic_1	78	-0.37019616	-0.624654043	MB	72hrPax7_vs_MB
chr5:33658526-33658640	m54284U.200901.184453.26674754.ccs.52065.59	Tacc3_1	59	-0.37068608	-0.700119157	MB	72hrPax7_vs_MB
chr15:76188900-76189183	m54284U.200901.184453.9308657.ccs.24610.104	Plec_1	104	-0.37292895	-0.677180176	MB	72hrPax7_vs_MB
chr17:69156703-69156885	m54284U.200901.184453.178522424.ccs.31626.86	Epb41l3_1	86	-0.37668312	-0.717495453	MB	72hrPax7_vs_MB
chr8:64692957-64693072	m54284U.200831.121835.58196800.ccs.65759.67	Cpe_1	67	-0.37856245	-0.671906266	MB	72hrPax7_vs_MB
chr9:103305161-103305332	m54284U.200901.184453.121374591.ccs.71775.66	Topbp1_2	66	-0.3916372	-0.993362906	MB	72hrPax7_vs_MB
chr8:95020751-95020959	m54284U.200901.184453.58459052.ccs.67302.54	Adgrg3_1	54	-0.40559816	-1.708681283	MB	72hrPax7_vs_MB
chr12:112588747-112588853	m54284U.200901.184453.95160132.ccs.17435.88	Inf2_1	88	-0.4057524	-1.085633493	MB	72hrPax7_vs_MB
chr19:5447865-5448001	m54284U.200831.121835.18809700.ccs.34541.63	Fosl1_2	63	-0.40833968	-1.169720361	MB	72hrPax7_vs_MB
chr15:64382745-64383084	m54284U.200831.121835.136775474.ccs.24357.93	Asap1_4	93	-0.42574337	-0.728010109	MB	72hrPax7_vs_MB
chr17:27556614-27556714	m54284U.200901.184453.134545554.ccs.29924.62	Hmga1_2	62	-0.437283	-0.868579388	MB	72hrPax7_vs_MB
chr15:10714555-10714850	m54284U.200831.121835.13371009.ccs.23288.84	Rai14_1	84	-0.44212687	-0.742237856	MB	72hrPax7_vs_MB
chr1:128359597-128359708	m54284U.200901.184453.63178969.ccs.3020.87	Mcm6_1	87	-0.44758338	-0.646379808	MB	72hrPax7_vs_MB
chr9:95637465-95637782	m54284U.200901.184453.98961971.ccs.71519.76	Pcolce2_1	76	-0.45359558	-1.403116173	MB	72hrPax7_vs_MB
chr4:89137379-89137501	m54284U.200901.184453.113771612.ccs.48319.96	72hrMyogap_1	96	-0.45891508	-0.762430541	MB	72hrPax7_vs_MB
chr9:43239746-43239909	m54284U.200831.121835.118556433.ccs.69424.76	Oaf_2	76	-0.46154794	-0.658417198	MB	72hrPax7_vs_MB
chr17:35836650-35836739	m54284U.200901.184453.140905306.ccs.30669.87	Tubb5_1	87	-0.46431965	-0.623242158	MB	72hrPax7_vs_MB
chr7:116825756-116825854	m54284U.200831.121835.90636907.ccs.63066.104	Gm4366_1	104	-0.47175613	-0.672442964	MB	72hrPax7_vs_MB
chr3:135212562-135212679	m54284U.200831.121835.89653634.ccs.46247.118	Cenpe_6	118	-0.4736358	-0.62373914	MB	72hrPax7_vs_MB
chr12:110694042-110694344	m54284U.200901.184453.94504187.ccs.17288.99	Hsp90aa1_3	99	-0.47571477	-0.825543042	MB	72hrPax7_vs_MB
chr5:96793361-96793518	m54284U.200831.121835.160500113.ccs.53397.101	Anxa3_1	101	-0.5180018	-0.942613918	MB	72hrPax7_vs_MB
chr7:25788389-25788712	m54284U.200831.121835.52038149.ccs.60521.171	Axl_1	171	-0.5226481	-1.078551275	MB	72hrPax7_vs_MB
chr2:92915057-92915163	m54284U.200901.184453.138806430.ccs.40129.115	Syt13_1	115	-0.5438285	-0.784786114	MB	72hrPax7_vs_MB
chr14:47373879-47373963	m54284U.200831.121835.174721038.ccs.21459.113	Lgals3_2	113	-0.5508002	-0.810536085	MB	72hrPax7_vs_MB
chr13:99516476-99516703	m54284U.200901.184453.48695442.ccs.19946.203	Map1b_1	203	-0.5733819	-0.640039215	MB	72hrPax7_vs_MB
chr2:57238419-57238528	m54284U.200831.121835.143655599.ccs.38623.137	Gpd2_1	137	-0.5916783	-0.715499695	MB	72hrPax7_vs_MB
chr3:95739537-95739606	m54284U.200831.121835.54134376.ccs.44911.139	Ecm1_1	139	-0.63330656	-0.777973822	MB	72hrPax7_vs_MB
chr15:99591096-99591330	m54284U.200901.184453.157680809.ccs.26156.152	Aqp5_2	152	-0.6466804	-1.425411719	MB	72hrPax7_vs_MB
chr2:36230462-36230674	m54284U.200831.121835.36700659.ccs.38140.187	Ptgs1_2	187	-0.6505392	-0.862622671	MB	72hrPax7_vs_MB
chr3:132950062-132950257	m54284U.200831.121835.56557743.ccs.46207.203	Npnt_1	203	-0.6806971	-1.252013644	MB	72hrPax7_vs_MB
chr10:120475979-120476362	m54284U.200901.184453.159843137.ccs.8428.175	Hmga2_1	175	-0.70931524	-1.137184735	MB	72hrPax7_vs_MB
chr11:90249452-90249639	m54284U.200831.121835.71830323.ccs.12794.135	Mmd_1	135	-0.7206385	-0.699604976	MB	72hrPax7_vs_MB
chr2:30062026-30062250	m54284U.200901.184453.136251482.ccs.37594.171	Set_1	171	-0.7377289	-0.938224269	MB	72hrPax7_vs_MB
chr13:13437573-13437909	m54284U.200831.121835.137036030.ccs.17944.227	Nid1_1	227	-0.75358355	-1.023964505	MB	72hrPax7_vs_MB
chr14:99298661-99298792	m54284U.200831.121835.37421643.ccs.22707.252	Klf5_1	252	-0.80378526	-0.86062725	MB	72hrPax7_vs_MB
chr19:8989130-8989398	m54284U.200901.184453.63636461.ccs.35055.538	Ahnak_1	538	-0.85713553	-0.904110335	MB	72hrPax7_vs_MB
chr7:144939555-144939926	m54284U.200831.121835.27855429.ccs.64457.344	Ccnd1_1	344	-0.9947373	-0.833175691	MB	72hrPax7_vs_MB
chr2:113758511-113758839	m54284U.200901.184453.9110781.ccs.40446.360	Grem1_1	360	-1.1277518	-1.491312613	MB	72hrPax7_vs_MB
chr2:76982386-76982575	m54284U.200901.184453.48629420.ccs.39680.867	Ttn_12	867	1.7061237	2.267615374	72hrMyog	72hrMyog_vs_72hrPax7
chr2:52335718-52335790	m54284U.200831.121835.159385936.ccs.38552.121	Neb_19	121	1.1961964	1.50824682	72hrMyog	72hrMyog_vs_72hrPax7
chr1:135836333-135836427	m54284U.200901.184453.63504621.ccs.3500.94	Tnnt2_4	94	0.9387496	1.378607105	72hrMyog	72hrMyog_vs_72hrPax7
chr4:43523273-43523539	m54284U.200831.121835.26739803.ccs.47446.160	Tpm2_1	160	0.80298764	0.787616409	72hrMyog	72hrMyog_vs_72hrPax7
chr14:31208315-31208336	m54284U.200901.184453.21825768.ccs.21149.41	Tnnc1_1	41	0.70099545	1.803962359	72hrMyog	72hrMyog_vs_72hrPax7
chr7:126462992-126463112	m54284U.200901.184453.133235651.ccs.63433.61	Atp2a1_2	61	0.6820378	1.616414213	72hrMyog	72hrMyog_vs_72hrPax7
chr4:123613646-123613763	m54284U.200901.184453.77727233.ccs.49260.33	Macf1_44	33	0.6437363	1.277790669	72hrMyog	72hrMyog_vs_72hrPax7
chr17:29098349-29098521	m54284U.200901.184453.126682252.ccs.30086.51	Cdkn1a_2	51	0.6123267	1.159320455	72hrMyog	72hrMyog_vs_72hrPax7
chr7:143460965-143461000	m54284U.200901.184453.168429381.ccs.64351.36	Cdkn1c_1	36	0.60373545	0.797017088	72hrMyog	72hrMyog_vs_72hrPax7
chr7:142498813-142498857	m54284U.200831.121835.104465578.ccs.64196.34	Tnnt3_2	34	0.47740713	2.114817973	72hrMyog	72hrMyog_vs_72hrPax7
chr1:134193438-134193485	m54284U.200831.121835.141887322.ccs.3280.31	Mybph_1	31	0.44373223	1.574682172	72hrMyog	72hrMyog_vs_72hrPax7
chr1:134290003-134290052	m54284U.200831.121835.57869905.ccs.3289.14	Myog_5	14	0.4204906	2.198228738	72hrMyog	72hrMyog_vs_72hrPax7
chr8:123894740-123894756	m54284U.200901.184453.67634095.ccs.68314.35	Acta1_1	35	0.38921684	3.302898325	72hrMyog	72hrMyog_vs_72hrPax7
chr13:46418474-46418503	m54284U.200901.184453.147982147.ccs.18571.3	Rbm24_2	3	0.37811753	1.291754565	72hrMyog	72hrMyog_vs_72hrPax7
chr6:24597766-24597862	m54284U.200831.121835.160106154.ccs.56518.20	Lmod2_1	20	0.36707315	2.907693977	72hrMyog	72hrMyog_vs_72hrPax7
chr3:97868147-97868258	m54284U.200901.184453.22546202.ccs.45091.33	Pde4dip_13	33	0.3559625	0.631247294	72hrMyog	72hrMyog_vs_72hrPax7
chr13:46502071-46502177	m54284U.200831.121835.43320789.ccs.18577.17	Cap2_2	17	0.30193013	1.178648591	72hrMyog	72hrMyog_vs_72hrPax7
chr7:29125091-29125183	m54284U.200901.184453.57738094.ccs.60790.16	Ryr1_18	16	0.29039156	1.053303322	72hrMyog	72hrMyog_vs_72hrPax7
chr9:50753192-50753239	m54284U.200901.184453.143460121.ccs.69857.8	Cryab_2	8	0.26171848	0.671843708	72hrMyog	72hrMyog_vs_72hrPax7
chr11:67094479-67094695	m54284U.200901.184453.178522034.ccs.11050.27	Myh3_20	27	0.24657275	0.963550337	72hrMyog	72hrMyog_vs_72hrPax7
chr1:136052779-136052936	m54284U.200831.121835.134875638.ccs.3555.13	Cacna1s_2	13	0.22254774	1.288676674	72hrMyog	72hrMyog_vs_72hrPax7
chr7:127211703-127211706	m54284U.200901.184453.93717005.ccs.63572.9	Mylpf_1	9	0.21886384	0.726233501	72hrMyog	72hrMyog_vs_72hrPax7
chr6:29433255-29433386	m54284U.200831.121835.111608046.ccs.56611.55	Flnc_3	55	0.20916745	0.822370363	72hrMyog	72hrMyog_vs_72hrPax7
chr1:135799392-135799467	m54284U.200831.121835.29952283.ccs.3488.16	Tnni1_1	16	0.20202665	1.463911479	72hrMyog	72hrMyog_vs_72hrPax7
chr11:67099667-67099778	m54284U.200831.121835.82905363.ccs.11063.9	Mir6923_1	9	0.19979155	0.628797495	72hrMyog	72hrMyog_vs_72hrPax7
chr11:67099667-67099778	m54284U.200831.121835.82905363.ccs.11063.9	Myh3_9	9	0.19979155	0.628797495	72hrMyog	72hrMyog_vs_72hrPax7
chr1:134290345-134290353	m54284U.200901.184453.80740970.ccs.3292.5	Myog_3	5	0.19923769	1.819993999	72hrMyog	72hrMyog_vs_72hrPax7
chr15:55906751-55906817	m54284U.200901.184453.98436898.ccs.24126.5	Sntb1_1	5	0.19825962	1.109393549	72hrMyog	72hrMyog_vs_72hrPax7
chr2:122611224-122611307	m54284U.200901.184453.3606159.ccs.40953.83	Gatm_1	83	0.19086426	0.580031718	72hrMyog	72hrMyog_vs_72hrPax7
chr15:100729352-100729378	m54284U.200901.184453.104792536.ccs.26269.6	Galnt6_1	6	0.18978144	1.113430346	72hrMyog	72hrMyog_vs_72hrPax7
chr10:5068947-5069051	m54284U.200831.121835.3541223.ccs.5586.9	Syne1_6	9	0.18971176	1.86618989	72hrMyog	72hrMyog_vs_72hrPax7
chr4:8752814-8752881	m54284U.200831.121835.23267293.ccs.46949.33	Chd7_1	33	0.18805091	0.915890877	72hrMyog	72hrMyog_vs_72hrPax7
chr16:4523063-4523067	m54284U.200901.184453.5309300.ccs.26666.8	Srl_1	8	0.18623154	2.42316167	72hrMyog	72hrMyog_vs_72hrPax7
chr7:128003946-128003993	m54284U.200831.121835.120062506.ccs.63777.6	Trim72_1	6	0.17820011	1.801893827	72hrMyog	72hrMyog_vs_72hrPax7
chr7:4515953-4515976	m54284U.200901.184453.91293222.ccs.59877.12	Tnnt1_2	12	0.17741741	1.450354963	72hrMyog	72hrMyog_vs_72hrPax7
chr7:19083848-19084061	m54284U.200901.184453.69666448.ccs.60194.72	Dmpk_1	72	0.17709512	1.157688627	72hrMyog	72hrMyog_vs_72hrPax7
chr3:132950062-132950257	m54284U.200831.121835.56557743.ccs.46207.203	Npnt_1	203	0.16944659	0.56086395	72hrMyog	72hrMyog_vs_72hrPax7
chr2:27071955-27072011	m54284U.200901.184453.38079222.ccs.37324.5	Mymk_3	5	0.16487655	1.82746912	72hrMyog	72hrMyog_vs_72hrPax7
chr18:4994604-4994617	m54284U.200831.121835.140314971.ccs.32295.5	Svil_1	5	0.1641552	1.022837706	72hrMyog	72hrMyog_vs_72hrPax7
chr11:82911285-82911326	m54284U.200901.184453.148899570.ccs.12439.11	Unc45b_1	11	0.15766288	1.839472342	72hrMyog	72hrMyog_vs_72hrPax7
chr17:15375974-15375978	m54284U.200901.184453.23857854.ccs.29240.5	Dll1_1	5	0.15608092	0.955618567	72hrMyog	72hrMyog_vs_72hrPax7
chr8:45885460-45885487	m54284U.200901.184453.176620899.ccs.65483.12	Pdlim3_1	12	0.1511615	1.199622273	72hrMyog	72hrMyog_vs_72hrPax7
chr17:29098593-29098809	m54284U.200831.121835.85133641.ccs.30087.26	Cdkn1a_1	26	0.14991269	1.546379354	72hrMyog	72hrMyog_vs_72hrPax7
chr2:27072081-27072173	m54284U.200901.184453.130419273.ccs.37325.17	Mymk_2	17	0.14978231	1.907268822	72hrMyog	72hrMyog_vs_72hrPax7
chr12:112620036-112620077	m54284U.200831.121835.39914002.ccs.17459.8	Adssl1_1	8	0.14645681	0.948719243	72hrMyog	72hrMyog_vs_72hrPax7
chr1:75506377-75506562	m54284U.200831.121835.171902007.ccs.1988.14	Obsl1_4	14	0.14520903	1.381364863	72hrMyog	72hrMyog_vs_72hrPax7
chr9:112187889-112187893	m54284U.200831.121835.36111792.ccs.72469.3	Arpp21_2	3	0.1433175	1.322579977	72hrMyog	72hrMyog_vs_72hrPax7
chr14:20668290-20668307	m54284U.200901.184453.8716406.ccs.20681.4	Synpo2l_2	4	0.13934697	0.959230199	72hrMyog	72hrMyog_vs_72hrPax7
chr3:123116986-123117053	m54284U.200901.184453.134416068.ccs.45928.23	Synpo2_2	23	0.13757078	0.621669345	72hrMyog	72hrMyog_vs_72hrPax7
chr1:20680033-20680160	m54284U.200831.121835.142409759.ccs.226.9	Gm28653_1	9	0.13703443	0.935277353	72hrMyog	72hrMyog_vs_72hrPax7
chr11:69795887-69795940	m54284U.200901.184453.7537752.ccs.11373.31	Chrnb1_2	31	0.13531083	0.679428879	72hrMyog	72hrMyog_vs_72hrPax7
chr14:101840500-101840593	m54284U.200831.121835.12257698.ccs.22728.5	Lmo7_1	5	0.12897542	0.819689252	72hrMyog	72hrMyog_vs_72hrPax7
chr6:112459704-112459723	m54284U.200901.184453.32049592.ccs.58456.2	Cav3_1	2	0.12529396	1.515293264	72hrMyog	72hrMyog_vs_72hrPax7
chr8:93810476-93810695	m54284U.200901.184453.167578400.ccs.67154.18	Gnao1_5	18	-0.1253908	-0.581497338	72hrPax7	72hrMyog_vs_72hrPax7
chr10:127620676-127621010	m54284U.200901.184453.147259824.ccs.8743.126	Lrp1_7	126	-0.12617978	-0.873780095	72hrPax7	72hrMyog_vs_72hrPax7
chr6:114921762-114921834	m54284U.200901.184453.120522760.ccs.58618.48	Vgll4_1	48	-0.12716292	-0.59771154	72hrPax7	72hrMyog_vs_72hrPax7
chrX:74236771-74237006	m54284U.200901.184453.119211894.ccs.73749.60	Flna_6	60	-0.13967142	-0.630490835	72hrPax7	72hrMyog_vs_72hrPax7
chr1:190161055-190161056	m54284U.200901.184453.77925006.ccs.5353.4	Prox1_2	4	-0.16596852	-0.742844807	72hrPax7	72hrMyog_vs_72hrPax7
chr4:143299468-143299536	m54284U.200901.184453.148374036.ccs.50523.157	Pdpn_3	157	-0.18077038	-0.602366475	72hrPax7	72hrMyog_vs_72hrPax7
chr12:29937981-29938054	m54284U.200901.184453.127337909.ccs.15235.41	Pxdn_1	41	-0.19720392	-1.060870561	72hrPax7	72hrMyog_vs_72hrPax7
chr1:172500236-172500303	m54284U.200901.184453.69928267.ccs.4715.214	Tagln2_1	214	-0.22138281	-0.987919408	72hrPax7	72hrMyog_vs_72hrPax7
chr6:124917703-124918003	m54284U.200901.184453.47056265.ccs.59114.153	Ptms_1	153	-0.22742505	-0.890983182	72hrPax7	72hrMyog_vs_72hrPax7
chr1:71652887-71653260	m54284U.200901.184453.45744282.ccs.1713.325	Fn1_4	325	-0.248311	-0.876495227	72hrPax7	72hrMyog_vs_72hrPax7
chr13:60177297-60177365	m54284U.200901.184453.170067460.ccs.19171.29	Gas1_1	29	-0.28991374	-0.611782732	72hrPax7	72hrMyog_vs_72hrPax7
chr13:109685472-109685739	m54284U.200901.184453.115278772.ccs.20204.54	Pde4d_1	54	-0.3208536	-0.633259998	72hrPax7	72hrMyog_vs_72hrPax7
chr12:113152049-113152118	m54284U.200831.121835.103746030.ccs.17623.28	Crip1_1	28	-0.33098164	-1.112878507	72hrPax7	72hrMyog_vs_72hrPax7
chr8:11312709-11312821	m54284U.200901.184453.120064498.ccs.64625.32	Col4a1_2	32	-0.3315204	-0.941008798	72hrPax7	72hrMyog_vs_72hrPax7
chr1:72874837-72874887	m54284U.200901.184453.143721752.ccs.1745.124	Igfbp5_2	124	-0.38817033	-0.751837447	72hrPax7	72hrMyog_vs_72hrPax7
chr4:139832924-139833056	m54284U.200901.184453.129304235.ccs.50377.55	Pax7_1	55	-0.46477672	-0.728576826	72hrPax7	72hrMyog_vs_72hrPax7
chr1:72874543-72874746	m54284U.200901.184453.28117517.ccs.1744.33	Igfbp5_3	33	-0.48456112	-0.781363897	72hrPax7	72hrMyog_vs_72hrPax7
